# METTL4 catalyzes m6Am methylation in *U2 snRNA* to regulate pre-mRNA splicing

**DOI:** 10.1101/2020.01.24.917575

**Authors:** Yeek Teck Goh, Casslynn W. Q. Koh, Donald Yuhui Sim, Xavier Roca, W. S. Sho Goh

## Abstract

*N*^6^-methylation of 2’-O-methyladenosine (Am) in RNA occurs in eukaryotic cells to generate *N*^6^,2’-O-dimethyladenosine (m6Am). Identification of the methyltransferase responsible for m6Am catalysis has accelerated studies on the function of m6Am in RNA processing. While m6Am is generally found in the first transcribed nucleotide of mRNAs, the modification is also found internally within *U2 snRNA*. However, the writer required for catalyzing internal m6Am formation had remained elusive. By sequencing transcriptome-wide RNA methylation at single-base-resolution, we identified human METTL4 as the writer that directly methylates Am at *U2 snRNA* position 30 into m6Am. We found that METTL4 localizes to the nucleus and its conserved methyltransferase catalytic site is required for *U2 snRNA* methylation. By sequencing human cells with overexpressed *Mettl4*, we determined METTL4’s *in vivo* target RNA motif specificity. In the absence of *Mettl4* in human cells, *U2 snRNA* lacks m6Am thereby affecting a subset of splicing events that exhibit specific features such as overall 3’ splice-site weakness with certain motif positions more affected than others. This study establishes that METTL4 methylation of *U2 snRNA* regulates splicing of specific pre-mRNA transcripts.
