## Supplementary material for "METTL4 catalyzes m6Am methylation in *U2 snRNA* to regulate pre-mRNA splicing": Table 1

### Sheet: order
Name	Sequence
U2-A30	rArUrCrGrCrUrUrCrUrCrGrGrCrCrUrUrUrUrGrGrCrUrArArGrArUrCrArArGrUrGrUrA
U2-Am30	rArUrCrGrCrUrUrCrUrCrGrGrCrCrUrUrUrUrGrGrCrUrArArGrArUrCrAmArGrUrGrUrA
tceal9 RT-PCR for	GCCCGTGGAAGGAGTCAAAC
tceal9 RT-PCR rev	TGGCTCTTCCTCATGCTTTGG
ogt RT-PCR for	GCTGTCACCCTTGACCCAAAC
ogt RT-PCR rev	GGTGGGACACAGACGGAGAG
Mettl4 guide #1	AACTCCTTTTTACGGCAACA
Mettl4 guide #2	TTGGTGACATCAAACAGTTC
Methylated RNA spike-in	UCUCCUUAGUAGCUCCUAAGm6AUCGUCGAGUUACACGACGACAUUGUUCCGACUGACG
3' Ligation DNA Adapter	/5rApp/TGGAATTCTCGGGTGCCAAGG/3ddC/
5' Ligation RNA Adapter with UMI	GUUCAGAGUUCUACAGUCCGACGAUCNNNNNNNB
m6ACe Reverse Transcription Primer	GCCTTGGCACCCGAGAATTCCA
