## Supplementary material for "METTL4 catalyzes m6Am methylation in *U2 snRNA* to regulate pre-mRNA splicing": Table2

Chr	start	end	strand	wt_rescue_rml_1	wt_rescue_rml_2	wt_rescue_rml_3	cd_rescue_rml_1	cd_rescue_rml_2	cd_rescue_rml_3	gene	region	motif	wt_recue_DESeq_padj	cd_recue_DESeq_padj	wt_average_rml_avg	cd_average_rml_avg	log2_(wt/cd)	T-test pval
chr14	49599090	49599091	+	0.766362597	0.995036101	0.466923102	0	0	0	LRR1	cds	CAAGG	0.01664224	NA	0.742773933	0	#DIV/0!	0.004146741
chr11	62841779	62841780	-	1.688392596	2.470918572	1.740600912	0.038278111	0.046129781	0	RNU2-2P	ncRNA	CAAGT	1.18E-14	NA	1.96663736	0.028135964	6.127171749	0.000779673
chr3	184155735	184155736	+	4.853629779	2.274368231	2.703582716	0.052146992	0.114171209	0.052268054	DVL3	cds	TAAGG	1.30E-06	NA	3.277193575	0.072862085	5.491148808	0.007967646
chr6_GL000255v2_alt	3208354	3208355	-	1.820111167	2.358604091	1.777899503	0	0.138389344	0	NELFE	cds	TAAGG	0.001415085	NA	1.985538254	0.046129781	5.427687894	0.000273213
chr6_GL000256v2_alt	3253568	3253569	-	3.510214394	1.705776173	3.555799007	0	0.084571266	0.126936702	NELFE	cds	TAAGG	0.004909576	NA	2.923929858	0.070502656	5.374087284	0.004741516
chr6_GL000251v2_alt	3429806	3429807	-	2.184133401	1.841155235	0.969763365	0.199896801	0	0	NELFE	cds	TAAGG	0.004278105	NA	1.665017334	0.066632267	4.643172409	0.006084037
chr16	30729464	30729465	+	0.455027792	0.659237168	0.64650891	0.028556686	0.044773023	0	SRCAP	cds	CCAGG	0.009460343	NA	0.586924624	0.024443236	4.58566802	0.000561377
chr11	39161908	39161909	+	0.632599613	0.59944589	0.515570397	0.022006987	0.030753188	0.031453342	LOC107984327	ncRNA	CAAGG	6.50E-06	0.298089321	0.582538633	0.028071172	4.37519251	4.6169E-05
chr16	88652238	88652239	-	0.633082145	0.447981621	0.711159801	0	0.058549338	0.030639894	MVD	3utr	GAAGG	0.030637879	NA	0.597407856	0.029729744	4.328737272	0.001034148
chr11	62841786	62841787	-	1.61009834	1.711890066	0.915887623	0.096724258	0.069194672	0.071084553	RNU2-2P	ncRNA	CTAAG	2.07E-06	NA	1.412625343	0.079001161	4.160361214	0.002984671
chr17	21001348	21001349	-	0.57912628	0.70331869	0.6242155	0.03394474	0.033828506	0.040853192	USP22	3utr	ACAGT	3.14E-06	NA	0.63555349	0.036208813	4.133600782	3.97049E-05
chr19	18922659	18922660	+	0.640409485	0.52771289	0.48661961	0.015991744	0.033093104	0.046766154	DDX49	cds	CAAGG	1.12E-07	0.969730777	0.551580662	0.031950334	4.109668966	0.000187549
chr17	50108376	50108377	+	0.644622705	1.337863665	1.044360547	0.0749613	0.03805707	0.068350532	PDK2	cds	CAAGG	0.009807176	NA	1.008948973	0.060456301	4.0608167	0.004607506
chr6_GL000252v2_alt	3200159	3200160	-	2.957680647	1.389891697	1.680923167	0	0.304456557	0.126936702	NELFE	cds	TAAGG	0.004825702	NA	2.009498503	0.143797753	3.804722466	0.009458735
chr19	2110810	2110811	-	0.379189827	0.439711191	0.306241063	0.035625172	0.016914253	0.047771877	AP3D1	cds	CAAGG	3.90E-05	NA	0.37504736	0.033437101	3.487551114	0.000497137
chr17	21001386	21001387	-	0.669158517	1.165472278	0.91762555	0.071015969	0.081969073	0.096349545	USP22	3utr	CCAGC	0.0002245	0.761974995	0.917418782	0.083111529	3.464459921	0.002175973
chr4	539353	539354	+	8.190500253	2.084837545	7.111598013	0.499742002	0.507427594	0.710845533	PIGG	cds	AGACT	0.020395119	NA	5.79564527	0.57267171	3.339189055	0.025055119
chr19	48615429	48615430	-	0.832678877	0.973945382	0.913138102	0.058400083	0.109714074	0.109892198	RPL18	cds	CAAGG	1.37E-55	0.213952971	0.906587454	0.092668785	3.290290833	2.5942E-05
chr9	130886541	130886542	+	0.404469148	1.102723991	1.077514851	0.0499742	0.142714011	0.084624468	ABL1	3utr	CAAGG	0.032673092	NA	0.86156933	0.09243756	3.220415813	0.014414371
chr22	41522916	41522917	+	1.023812532	0.903295184	0.390599133	0.020678979	0.130481381	0.111069615	ACO2	cds	CAAGT	0.000135309	0.878189487	0.77256895	0.087409992	3.143793587	0.01271047
chr9	137106797	137106798	+	0.596243313	0.791084602	0.798628654	0.031562653	0.058549338	0.169248937	MAN1B1	cds	TCAGT	0.02587273	NA	0.72865219	0.086453642	3.07523168	0.000607927
chr19	6380990	6380991	-	0.990140475	1.079750574	0.794504926	0.058222369	0.133199744	0.151704839	GTF2F1	cds	CAAGG	2.35E-11	0.201798816	0.954798658	0.114375651	3.061416588	0.00034969
chr6	168137898	168137899	-	10.920667	6.570397112	11.63716039	1.424264706	1.217826226	0.999626531	NA	unannotated	AGACA	0.011968409	0.670579519	9.709408167	1.213905821	2.999726863	0.002941964
chr12	57233790	57233791	+	0.232883789	0.258695913	0.224466023	0.022869549	0.03805707	0.03258042	SHMT2	cds	CAAGG	3.50E-17	0.575828804	0.238681908	0.031169013	2.936904838	2.50986E-05
chr15	65530472	65530473	+	2.275138959	8.339350181	5.172071283	0.674651703	0.507427594	0.888556917	NA	unannotated	GCAGG	0.035049665	0.097935154	5.262186807	0.690212071	2.930550854	0.029846056
chr19	40374504	40374505	+	0.830920315	0.666229078	0.747076963	0.089315592	0.097166986	0.121958792	PLD3	cds	CAAGT	6.37E-05	0.727322422	0.748075452	0.10281379	2.863150007	9.26372E-05
chr16	74912335	74912336	-	0.910055584	0.985559567	0.718343234	0	0.304456557	0.080777902	WDR59	cds	ACAGT	0.025187187	NA	0.871319461	0.128411486	2.762427514	0.001778576
chr19	44973125	44973126	+	0.40149511	0.421179302	0.581858019	0.047975232	0.117098676	0.049364273	CLPTM1	cds	CGAGG	0.020291681	NA	0.468177477	0.071479394	2.711456231	0.001487607
chr19	4090248	4090249	-	10.01061142	11.37184116	9.051124744	0.999484004	1.522282783	2.221392292	NA	unannotated	GGACA	0.017562818	NA	10.14452577	1.581053026	2.681743765	0.000177314
chr19	47483373	47483374	-	3.185194543	2.463898917	5.818580193	0.374806502	0.761141391	0.710845533	KPTN	cds	TCAGG	0.036993516	NA	3.822557884	0.615597809	2.634478347	0.017701674
chr1	153664123	153664124	-	0.77622388	0.758122744	0.677295049	0.0999484	0.116106314	0.140298461	ILF2	cds	AAAGT	3.46E-05	0.253178947	0.737213891	0.118784392	2.633737978	2.27242E-05
chr3	122415592	122415593	-	3.336870473	1.895306859	5.818580193	0.149922601	0.761141391	0.888556917	WDR5B	5utr	AAAGT	0.034075779	NA	3.683585842	0.599873636	2.61838033	0.028798882
chr16	58404916	58404917	+	1.415642019	2.166064982	1.054830327	0.276780186	0.332999359	0.154531638	GINS3	3utr	CCAGG	3.19E-05	NA	1.545512443	0.254770394	2.600815727	0.008818489
chr1	37494072	37494073	-	0.186147733	0.547533093	0.551434071	0.048954319	0.065240691	0.098728546	MEAF6	3utr	CCAGG	0.014866124	NA	0.428371632	0.070974519	2.593489882	0.02141802
chr7	152094354	152094355	+	0.780047643	1.465703971	0.87740495	0.138390093	0.380570696	0	GALNT11	cds	CAAGG	0.000731972	NA	1.041052188	0.17298693	2.589307452	0.011409684
chr17	21001395	21001396	-	0.334831771	0.44143856	0.351610109	0.046130031	0.085628407	0.057949364	USP22	3utr	GGACC	6.93E-05	NA	0.375960147	0.063235934	2.571763229	0.00043882
chr4	20491851	20491852	+	0.554911941	0.454873646	0.587735373	0.07995872	0.086987588	0.107703869	SLIT2	cds	AAAGG	0.003008092	NA	0.532506987	0.091550059	2.540167736	0.000208167
chr2	55233411	55233412	+	0.184633755	0.201557797	0.170948493	0.029513559	0.032995292	0.03690492	RPS27A	cds	TAAGG	3.78E-12	0.015913518	0.185713349	0.033137924	2.486522404	3.71815E-05
chr2	45009420	45009421	-	16.38100051	13.64620939	8.404615834	1.679133127	3.044565566	2.443531521	NA	unannotated	GGAGA	0.026072551	0.204877485	12.81060858	2.389076738	2.422813914	0.005886008
chr16	28388283	28388284	-	2.350976924	2.515589104	3.114997477	0.499742002	0.588154712	0.444278458	EIF3CL	intron	CCAGT	2.83E-05	0.970465806	2.660521168	0.510725057	2.381090135	0.000402149
chr16	23674094	23674095	+	4.550277918	6.064981949	5.172071283	1.399277606	1.065597948	0.592371278	NA	unannotated	TAATT	0.046479329	NA	5.262443717	1.019082277	2.368462364	0.000520524
chr22	36490052	36490053	-	0.898679889	0.91194475	1.025981532	0.178631184	0.152228278	0.222139229	FOXRED2	cds	CCAGG	3.98E-08	0.316381586	0.94553539	0.184332897	2.358817892	3.66107E-05
chr15	40326462	40326463	+	2.002122284	4.548736462	7.111598013	0.732954936	0.761141391	1.22176576	INAFM2	3utr	GGACT	0.019202662	0.084939102	4.554152253	0.905287363	2.330734804	0.03485745
chr8	144791915	144791916	-	1.411297136	1.421480144	1.293017821	0.284063875	0.273018108	0.280596921	RPL8	intron	ACAGG	1.02E-16	0.119336692	1.375265034	0.279226301	2.300202928	6.02444E-06
chr15	65530486	65530487	+	6.977092808	7.833935018	8.081361379	1.383900929	1.413548298	1.888183448	NA	unannotated	CGAGC	1.52E-05	0.00149586	7.630796402	1.561877558	2.288552275	4.1452E-05
chr12	67658435	67658436	+	3.185194543	10.61371841	7.111598013	1.948993808	1.217826226	1.142430321	DYRK2	cds	TGACT	0.055769779	0.02620255	6.970170323	1.436416785	2.278719493	0.031292936
chr12	6537124	6537125	+	0.469677027	0.471083949	0.42877967	0.082480215	0.105476522	0.098665541	GAPDH	cds	AAAGG	6.13E-31	0.000719069	0.456513549	0.09554076	2.256469426	9.96802E-06
chr14	20994845	20994846	+	0.241443318	0.171650433	0.178024193	0.00983099	0.063428449	0.054680426	METTL17	cds	CAAGG	0.015962641	NA	0.197039314	0.042646622	2.207980147	0.002566594
chr11	376721	376722	+	1.592597271	1.667870036	2.262781186	0.479752322	0.434937938	0.296185639	B4GALNT4	cds	GGACA	0.032611176	NA	1.841082831	0.4036253	2.189466024	0.00139476
chr12	102120098	102120099	-	7.280444669	2.274368231	9.051124744	0.999484004	0.88799829	2.221392292	NUP37	5utr	GCAGC	0.008862947	0.051435744	6.201979215	1.369624862	2.178947896	0.040112488
chr12	32679315	32679316	+	5.460333502	4.16967509	10.34414257	1.349303406	1.014855189	2.073299472	DNM1L	5utr	CCATT	0.004250599	0.183252601	6.658050386	1.479152689	2.170328803	0.026575225
chr4	114623217	114623218	+	10.01061142	2.653429603	7.758106924	2.158885449	1.065597948	1.332835375	UGT8	cds	GAACT	0.021500998	0.015116137	6.807382649	1.519106257	2.163877421	0.037075923
chr7	5303097	5303098	+	1.365083375	2.653429603	4.525562372	0.359814241	1.014855189	0.53313415	SLC29A4	3utr	GGACT	0.047702389	NA	2.848025117	0.635934527	2.163011725	0.038926464
chr19	10119143	10119144	-	0.521419747	0.492064573	0.634609973	0.101534883	0.117433243	0.149516789	EIF3G	cds	CAAGG	1.35E-12	0.926146566	0.549364765	0.122828305	2.161121322	0.000366514
chr5	1345038	1345039	-	4.246926057	9.855595668	5.172071283	1.799071207	1.331997435	1.184742556	CLPTM1L	5utr	CCAGG	0.003237969	0.092862037	6.424864336	1.438603733	2.158996739	0.023057292
chr7	75536611	75536612	-	16.8360283	29.566787	11.96041484	3.838018576	4.947419045	4.442784583	HIP1	3utr	GGACA	0.00051212	0.011510931	19.45441005	4.409407401	2.141440547	0.022936108
chr14	37592394	37592395	-	6.370389085	1.895306859	3.879053462	1.099432405	0.676570126	1.015493619	FOXA1	cds	CTACG	0.044641682	0.034550487	4.048249802	0.930498716	2.121222251	0.037326192
chr20	62880735	62880736	-	5.915361294	15.16245487	14.22319603	3.358266254	3.349022122	1.480928194	DIDO1	cds	GGACA	0.009765806	0.002244151	11.76700406	2.729405524	2.108088385	0.01980273
chr15	39976606	39976607	+	20.02122284	14.40433213	14.22319603	5.397213622	3.805706957	2.15792394	EIF2AK4	cds	GGACT	0.03395328	0.020985269	16.21625033	3.786948173	2.098332683	0.002114553
chr15	93024807	93024808	+	3.943574196	5.685920578	7.434852469	0.86621947	1.674511061	1.480928194	CHD2	3utr	GGACA	0.016040104	0.014875436	5.688115747	1.340552909	2.085122662	0.006887041
chr12	132560045	132560046	+	8.190500253	15.16245487	4.848816827	2.598658411	2.283424174	1.777113833	FBRSL1	intron	CCAGA	0.00582826	0.012927383	9.400590651	2.219732139	2.082365812	0.038989919
chr1	13781476	13781477	+	5.915361294	8.339350181	11.63716039	1.049458204	3.805706957	1.269367024	PRDM2	cds	GGACT	0.016858501	0.020607942	8.630623953	2.041510728	2.079827714	0.012377933
chr10	72008226	72008227	+	4.095250126	7.202166065	8.081361379	1.456390977	1.902853479	1.283471102	CHST3	cds	AGACT	0.002944494	0.00479668	6.459592523	1.547571853	2.061436767	0.007958456
chr17	50375424	50375425	+	0.637038909	0.682310469	1.185266336	0.369040248	0.234197351	0	EME1	cds	AAACT	0.02827442	NA	0.834871904	0.2010792	2.053791008	0.01856004
chr5	1345031	1345032	-	1.820111167	5.306859206	3.879053462	1.199380805	0.761141391	0.740464097	CLPTM1L	5utr	GGAGC	0.04905049	NA	3.668674612	0.900328765	2.026735134	0.026878414
chr1	235650002	235650003	-	9.555583628	6.444043321	4.848816827	1.649148607	1.395425884	2.073299472	GNG4	intron	CCAGC	0.004199769	0.027841042	6.949481259	1.705957988	2.026323174	0.009923256
chr15	75368604	75368605	-	51.87316827	47.76173285	30.38591878	11.99380805	10.40226568	9.5964147	MAN2C1	5utr	GGAAA	7.61E-05	2.68E-05	43.3402733	10.66416281	2.02293754	0.003925056
chr22	40418639	40418640	-	1.668435237	0.758122744	1.508520791	0.11993808	0.456684835	0.394914185	MKL1	cds	CCAGC	0.040847983	NA	1.311692924	0.3238457	2.018051521	0.014926579
chr10	11462695	11462696	-	4.853629779	13.64620939	7.434852469	2.51869969	2.740109009	1.155123992	USP6NL	cds	AGACC	0.02261578	0.130736244	8.644897211	2.137977564	2.015602097	0.035225039
chr11	75265677	75265678	-	3.336870473	9.855595668	5.818580193	1.099432405	2.283424174	1.332835375	ARRB1	3utr	GAACT	0.028863842	0.05061194	6.337015445	1.571897318	2.011296553	0.034690072
chr16	30737260	30737261	+	0.373772829	0.332834375	0.277075247	0.03997936	0.123428334	0.080777902	SRCAP	cds	CAAGG	0.025473813	NA	0.327894151	0.081395198	2.010214568	0.001312654
chr21	6992298	6992299	-	6.370389085	6.823104693	8.404615834	2.198864809	2.283424174	0.888556917	NA	unannotated	AAACT	0.030061057	0.119745656	7.199369871	1.790281967	2.007683812	0.001051746
